# Evolution of embryonic *cis*-regulatory landscapes between divergent *Phallusia* and *Ciona* ascidians

**DOI:** 10.1101/371005

**Authors:** Alicia Madgwick, Marta Silvia Magri, Christelle Dantec, Damien Gailly, Ulla-Maj Fiuza, Léo Guignard, Sabrina Hettinger, Jose Luis Gomez-Skarmeta, Patrick Lemaire

**Affiliations:** Centre de Recherche en Biologie cellulaire de Montpellier (CRBM), Université de Montpellier, CNRS, Montpellier, France; Centro Andaluz de Biología del Desarrollo (CABD), Consejo Superior de Investigaciones Científicas/Universidad Pablo de Olavide/Junta de Andalucía, Sevilla, Spain; Janelia Research Campus, Howard Hughes Medical Institute, 19700 Helix drive, Ashburn, VA, USA

**Keywords:** Ascidians, embryo, chromatin, enhancer, transcription, evolution

## Abstract

Ascidian species of the *Phallusia* and *Ciona* genera are distantly related, their last common ancestor dating several hundred million years ago. Although their genome sequences have extensively diverged since this radiation, *Phallusia* and *Ciona* species share almost identical early morphogenesis and stereotyped cell lineages.

Here, we explored the evolution of transcriptional control between *P. mammillata* and *C. robusta*. We combined genome-wide mapping of open chromatin regions in both species with a comparative analysis of the regulatory sequences of a test set of 10 pairs of orthologous early regulatory genes with conserved expression patterns.

We find that ascidian chromatin accessibility landscapes obey similar rules as in other metazoa. Open-chromatin regions are short, highly conserved within each genus and cluster around regulatory genes. The dynamics of chromatin accessibility and closest-gene expression are strongly correlated during early embryogenesis. Open-chromatin regions are highly enriched in *cis*-regulatory elements: 73% of 49 open chromatin regions around our test genes behaved as either distal enhancers or proximal enhancer/promoters following electroporation in *Phallusia* eggs.

Analysis of this datasets suggests a pervasive use in ascidians of “shadow” enhancers with partially overlapping activities. Cross-species electroporations point to a deep conservation of both the *trans*-regulatory logic between these distantly-related ascidians and the *cis*-regulatory activities of individual enhancers. Finally, we found that the relative order and approximate distance to the transcription start site of open chromatin regions can be conserved between *Ciona* and *Phallusia* species despite extensive sequence divergence, a property that can be used to identify orthologous enhancers, whose regulatory activity can partially diverge.

**HIGHLIGHTS:**

- Open chromatin regions are highly enriched for *cis*-regulatory elements in ascidian early embryos.
- Ascidian Clusters of Open Regulatory Elements (COREs) are found next to regulatory genes.
- The spatio-temporal dynamics of chromatin accessibility and closest-gene expression are correlated.
- Regulatory gene expression, the *trans*-regulatory code, is conserved between distantly-related *Ciona* and *Phallusia* ascidians.
- Ascidians show pervasive use of “shadow” enhancers
- The position of homologous enhancers can be conserved, despite extensive genome divergence.
