## Supplementary Table S3 for "Evolution of embryonic *cis*-regulatory landscapes between divergent *Phallusia* and *Ciona* ascidians"

### Sheet: Reg sequences info
Gene	Species	Region name	Coordinates	Atac-seq peak	Activity	Properties	CisReg ID	Minimal promoter	Construct ID	Fwd primer	Rev primer
Eph1	C. intestinalis	Eph1Ci01	KhC1:978600-979199	X	Active	Enhancer	REG00001477	Fog	CONS00001505	acactatacatcagaccgttagttttt	aacaaataatatttacataattaaaaccg
Eph1	C. intestinalis	Eph1Ci04	KhC1:979450-980209	X	Active	Promoter/enhancer	REG00001476		CONS00001504	ttgattcgcgaagatgtgg	ggcaaaccaatatatttgacg
Eph1	C. intestinalis	Eph1Ci02	KhC1:984600-985399	X	Inactive		REG00001478	Fog	CONS00001506	atgttgtgtttatttagttccttgt	gaagttctagtttctgaagttaaaa
Eph1	C. intestinalis	Eph1Ci03	KhC1:988300-989199		Inactive		REG00001479	Fog	CONS00001507	cagcataacatttactttgcacac	tcaatacaggtcagcgttaagtatg
Eph1	P. Mammilata	Eph1Pm02	S160:15388-15940	X	Active	Enhancer	REG00001439	Foxa.a	CONS00001461	ggtcagcgcaaaagaatacg	gtttgtcggtttgcaacctt
Eph1	P. Mammilata	Eph1Pm01	S160:16086-16385	X	Inactive		REG00001438	Foxa.a	CONS00001460	aaaggggcagtttgtggac	cctcgagtcctcgacagatg
Eph1	P. Mammilata	Eph1Pm03	S160:17202-17589	X	Active	Enhancer	REG00001440	Foxa.a	CONS00001462	aaccaacacggtctctgtagaa	aacaaacgactgcgtcacaa
Eph1	P. Mammilata	Eph1Pm04	S160:17627-17879	X	Active	Enhancer	REG00001441	Foxa.a	CONS00001463	tatgcttgacacccacggta	tttgtcgtcgcaattgaaaa
Eph1	P. Mammilata	Eph1Pm05	S160:19347-19784	X	Active	Enhancer	REG00001442	Foxa.a	CONS00001464	tgcgtttaaaactctcagtgg	acgcaagcttgtgctcatta
Fgf9/16/20	P. Mammilata	FgfPm05	S128:56761-57079	X	Active	Enhancer	REG00001412	Foxa.a	CONS00001434	gcgcctatttaaggacaagttt	aatcacgtattctcactacaggtg
Fgf9/16/20	P. Mammilata	FgfPm04	S128:57500-58015	X	Active	Enhancer	REG00001411	Foxa.a	CONS00001433	gggccacagtgtcaaaatta	ttggtgcaacctgatctgaa
Fgf9/16/20	P. Mammilata	FgfPm06	S128:58085-58550		Inactive		REG00001413	Foxa.a	CONS00001435	atttattggtaaaaagcatgcaaa	tgtctcagaaattggctgaat
Fgf9/16/20	P. Mammilata	FgfPm07	S128:58720-59379	X	Active	Enhancer	REG00001414	Foxa.a	CONS00001436	acccaaagcgtgttcaattt	ggtctggaagacggtcatgt
Fgf9/16/20	P. Mammilata	FgfPm03	S128:60456-61171	X	Active	Enhancer	REG00001410	Foxa.a	CONS00001432	atggcaaattggcgtaaatg	gacgctgctgaacaacaaaa
Foxa.a	C. intestinalis	Foxa.aCi01	KhC11:4405311-4406043	X	Active	Enhancer	REG00001407	Foxa.a	CONS00001429	tctaagctaactgcatccagca	aaatgtatgcaaagccaacaa
Foxa.a	C. intestinalis	Foxa.aCi05	KhC11:4406300-4406535		Inactive		REG00001406	Foxa.a	CONS00001428	taaaatggagcatcatagtttgg	ccttaaaagtcttaccattgcactt
Foxa.a	P. Mammilata	Foxa.aPm03	S50:168459-169203		Active	Enhancer	REG00001416	Foxa.a	CONS00001438	ccgaaatgccagcttaacag	cagaaacaaagcgcatcaaa
Foxa.a	P. Mammilata	Foxa.aPm04	S50:170660-171585	X	Active	Enhancer	REG00001417	Foxa.a	CONS00001439	tgatttgtatgctaaggtttgga	gcttcttgtgtttctggcaaa
Foxa.a	P. Mammilata	Foxa.aPm05	S50:171674-172329		Active	Enhancer	REG00001418	Foxa.a	CONS00001440	tgtcaatatccttgttagtcacaaaa	caactttatcggcacacacag
Foxa.a	P. Mammilata	Foxa.aPm01	S50:172500-172959	X	Active	Promoter/enhancer	REG00001415		CONS00001437	gtgtaactttcaccttctatttcagtt	acgcgtttaaattgcacactc
Foxd	P. Mammilata	FoxdPm05	S253:120353-121461	X	Active	Enhancer	REG00001422	Foxa.a	CONS00001444	cattggtagacaacaaaacaacg	atgggattcgaacccttacc
Foxd	P. Mammilata	FoxdPm04	S253:122003-122412		Active	Enhancer	REG00001421	Foxa.a	CONS00001443	tgagaaactaggacaccaaaagc	ccaaaaatgatattgagactttgc
Foxd	P. Mammilata	FoxdPm03	S253:122472-122988	X	Active	Enhancer	REG00001420	Foxa.a	CONS00001442	caattgcgcatatttatactcttga	tcttttacacttataaccttcagttgc
Foxd	P. Mammilata	FoxdPm01	S253:124203-124750	X	Active	Promoter/enhancer	REG00001419		CONS00001441	agagagagctttgtcctcgtg	tccgaacataggcacattttt
Foxd	P. Mammilata	FoxdPm06	S253:125661-126068	X	Active	Enhancer	REG00001423	Foxa.a	CONS00001445	ttcgatgttgataaattcagaaga	atgcgaaatcaacgcaaaat
Foxd	P. Mammilata	FoxdPm07	S253:130353-130823	X	Inactive		REG00001424	Foxa.a	CONS00001446	ggttcgtacaaagcggatca	tgtactcaggtcaccgcaat
Lefty	C. intestinalis	LeftyCi01	KhC3:6290100-6290899	X	Inactive		REG00001480	Fog	CONS00001508	tacggcgagacccgct	tgtgctattacctattgtactgcg
Lefty	C. intestinalis	LeftyCi04	KhC3:6291450-6291999	X	Active	Promoter/enhancer	REG00001481		CONS00001510	tgttaattgtttaaaacacgattaga	acagcgctgtggttcgag
Lefty	C. intestinalis	LeftyCi03	KhC3:6292000-6292899		Inactive		REG00001482	Fog	CONS00001509	tggtttaatttattccttctataggc	acggtctatgagaattgtgagg
Lefty	P. Mammilata	LeftyPm02	S362:35908-36277	X	Active	Enhancer	REG00001448	Foxa.a	CONS00001470	ggtatacctgtgaaaaacacgtaag	ctcacaaagttgcaaagtgtcg
Lefty	P. Mammilata	LeftyPm01	S362:36202-36498	X	inactive		REG00001474	Foxa.a	CONS00001496	tagagcgccgtttaacgaga	tggaaaagtttgggaaccac
Lefty	P. Mammilata	LeftyPm03	S362:37650-37908	X	Active	Promoter/enhancer	REG00001449		CONS00001471	cttttgcaaccgtgcgttc	caacaacttttacctccttacgttt
Lhx3/4	C. intestinalis	Lhx3/4Ci01	KhS215:99820-100244	X	Active	Promoter/enhancer	REG00001404		CONS00001425	tcgttacaacacgcttaactactaa	acgtcgcgcaggtttatatattct
Lhx3/4	P. Mammilata	Lhx3/4Pm01	S2332:10795-11077	X	Active	Promoter/enhancer	REG00001426		CONS00001448	tattttgcgtttggaaatttaac	cagaaaagcattttgctggtg
Lhx3/4	P. Mammilata	Lhx3/4Pm02	S2332:6677-7993	X	Active	Enhancer	REG00001425	Foxa.a	CONS00001447	aacctaagctcgatcagtcca	cgtcgtatgtgtcaaaactgc
Nkx2-1/4	C. intestinalis	Nkx2-1/4Ci03	KhC10:3633300-3633899	X	Inactive		REG00001483	Fog	CONS00001511	tctaatttatttaggacaaacggg	tttaatctaattcattttgtcattttt
Nkx2-1/4	C. intestinalis	Nkx2-1/4Ci05	KhC10:3633890-3634509		Inactive		REG00001484	Fog	CONS00001512	ttagattaaaatatcaagtaactttcag	tatattgaacaactaactgtaaaaaat
Nkx2-1/4	C. intestinalis	Nkx2-1/4Ci04	KhC10:3635600-3636699	X	Inactive		REG00001485		CONS00001513	ggtaaaatataaacatttagtgctaaga	catagtttataaaagtacaagtaaaattaacc
Nkx2-1/4	P. Mammilata	Nkx2-1/4Pm05	S597:16901-17288	X	Inactive		REG00001446	Foxa.a	CONS00001468	taaccagggcaatttggttt	cgttggcgacaagacactt
Nkx2-1/4	P. Mammilata	Nkx2-1/4Pm04	S597:17594-18238	X	Inactive		REG00001445	Foxa.a	CONS00001467	acgctgaacaatatcggaat	acagcttttcgcctcatagc
Nkx2-1/4	P. Mammilata	Nkx2-1/4Pm01	S597:19236-19686	X	Active	Promoter/enhancer	REG00001443		CONS00001465	caaacatcaaattcccgaca	acttctaatgctcgctgcac
Nkx2-1/4	P. Mammilata	Nkx2-1/4Pm06	S597:19759-20374	X	Inactive		REG00001447	Foxa.a	CONS00001469	gttaaggcccgaaggaccat	tatgacggaaggtcggctac
Nkx2-1/4	P. Mammilata	Nkx2-1/4Pm02	S597:21405-21785		Inactive		REG00001444	Foxa.a	CONS00001466	tataccaaacattgggatgatgg	aacttaatttcaagtcgtccttgg
Nodal	C. intestinalis	NodalCi01	KhL106:34858-35141	X	Active	Promoter/enhancer	REG00001408		CONS00001430	cccacaaatgaaatgcaaat	tgacgtagctagcaatcaactg
Nodal	P. Mammilata	NodalPm02	S1711:7214-7423	X	Active	Enhancer	REG00001427	Foxa.a	CONS00001449	acaaaatcaaccgcgttgtc	acgctttattcgagggtggt
Nodal	P. Mammilata	NodalPm01	S1711:8255-8854	X	Active	Promoter/enhancer	REG00001428		CONS00001450	cacttaagctgaagcggaca	ttttcattttccatgtttatggcttt
Nodal	P. Mammilata	NodalPm03	S1711:9130-9419	X	Active	Enhancer	REG00001429	Foxa.a	CONS00001451	cagacgtggtgtgaattatagagg	tttcgtaaaatatgttaacttccatgt
Nodal	P. Mammilata	NodalPm04	S1711:9716-10015		Inactive		REG00001430	Foxa.a	CONS00001452	tcaaacttaaaacgtaaacttgcat	aaaagcgacccagctgaac
Otx	C. intestinalis	OtxCi01	KhC4:4314434-4314799	X	Active	Promoter/enhancer	REG00001409		CONS00001431	gagatcccgccttgtgacta	aacaattcttagcgggtggt
Otx	P. Mammilata	OtxPm07	S166:44529-44800	X	Inactive		REG00001437	Foxa.a	CONS00001459	ccgtccgctggtgtattaaa	aacgtcgtttgtttgaataatgaat
Otx	P. Mammilata	OtxPm06	S166:45338-45692	X	Active	Enhancer	REG00001436	Foxa.a	CONS00001458	ctttgacctcacacgaagca	gcgctgcttacaaatttaacg
Otx	P. Mammilata	OtxPm05	S166:46706-46976	X	Active	Enhancer	REG00001435	Foxa.a	CONS00001457	tcactgtgggttatttgtaattgg	tgccttatcgaaggggaaag
Otx	P. Mammilata	OtxPm04	S166:47119-47469	X	Active	Enhancer	REG00001434	Foxa.a	CONS00001456	tttaaatggtattggtcaacga	acaaagccggtcaagtatgc
Otx	P. Mammilata	OtxPm01	S166:47798-48149	X	Active	Promoter/enhancer	REG00001431		CONS00001453	tttgcctaggttccgattgt	acctttggctcagctcattg
Otx	P. Mammilata	OtxPm02	S166:49113-49319	X	Inactive		REG00001432	Foxa.a	CONS00001454	tccactaatctgatagtaggtgacca	tggcttcgcgtatagaactg
Otx	P. Mammilata	OtxPm03	S166:50503-50840	X	Active	Enhancer	REG00001433	Foxa.a	CONS00001455	accgtggattatcgctttctaa	gccaagaacaaagggacaaa
Tolloid	C. intestinalis	TolloidCi01	KhC12:3766830-3767619	X	Active	Promoter/enhancer	REG00001486		CONS00001514	tcggttcgcattatttgg	caccgtttcgtatatagtttttgt
Tolloid	P. Mammilata	TolloidPm03	S14:100241-100570		Inactive		REG00001467	Foxa.a	CONS00001489	caatacaaccattggaaataaacg	tttaacatcgccgttttatgg
Tolloid	P. Mammilata	TolloidPm10	S14:101721-102143	X	Inactive		REG00001469	Foxa.a	CONS00001491	ttgaggtatccgaaataacaaaga	tttcctggcagttgatgtga
Tolloid	P. Mammilata	TolloidPm02	S14:106625-107597	X	Active	Promoter/enhancer	REG00001468		CONS00001490	aacaatccaaatttgataaactgaa	aaatagacagtcggcttgtgg
