## Supplementary Table S4 for "Evolution of embryonic *cis*-regulatory landscapes between divergent *Phallusia* and *Ciona* ascidians"

### Sheet: Reg. sequence activity
Regulatory sequence	CisReg ID	Construct ID	Test species	Activity score (% of stained embryos)	Stage of analysis	Endoderm	TLCs	Mesenchyme	Notochord	Brain	TVC	Muscle	Nerve cord	Epidermis	Neurones	Sensory vesicle	Main expression	Weaker expression
Eph1Pm01	REG00001439	CONS00001461	Phmamm	0	Larva
Eph1Pm02	REG00001439	CONS00001461	Phmamm	10-50%	Early Gast.	1	1		1								endoderm, notochord	A7.6
Eph1Pm02	REG00001439	CONS00001461	Ciinte	10-50%	Early Gast.	1	1	1	1	1		1	1
Eph1Pm02	REG00001439	CONS00001461	Ciinte	10-50%	Late Gast.	1	1	1	1	1	1	1	1
Eph1Pm02	REG00001439	CONS00001461	Phmamm	>50%	Larva	1	1	1	1	1
Eph1Pm02	REG00001439	CONS00001461	Ciinte	10-50%	Larva	1	1	1	1	1
Eph1Pm03	REG00001440	CONS00001462	Phmamm	10-50%	Early Gast.	1		1									endoderm	B7.7
Eph1Pm03	REG00001440	CONS00001462	Phmamm	10-50%	Late Gast.	1		1				1
Eph1Pm03	REG00001440	CONS00001462	Ciinte	>50%	Late Gast.	1		1				1
Eph1Pm03	REG00001440	CONS00001462	Phmamm	10-50%	Larva	1		1	1	1		1			1
Eph1Pm03	REG00001440	CONS00001462	Ciinte	>50%	Larva	1		1	1	1		1			1
Eph1Pm04	REG00001441	CONS00001463	Phmamm	10-50%	Larva	1		1
Eph1Pm04	REG00001441	CONS00001463	Ciinte	10-50%	Larva			1							1
Eph1Pm05	REG00001442	CONS00001464	Phmamm	>50%	Larva										1	1
Eph1Pm05	REG00001442	CONS00001464	Ciinte	>50%	Larva										1	1
Eph1Ci04	REG00001476	CONS00001504	Ciinte	>50%	Late Gast.	1		1	1			1					muscle, notochord, mesenchyme, endoderm
Eph1Ci01	REG00001477	CONS00001505	Ciinte	10-50%	Late Gast.									1
Eph1Ci02	REG00001478	CONS00001506	Ciinte	<10%	Late Gast.
Eph1Ci03	REG00001479	CONS00001507	Ciinte	0	Late Gast.
FgfPm03	REG00001410	CONS00001432	Phmamm	>50%	Larva			1	1			1
FgfPm04	REG00001411	CONS00001433	Phmamm	<10%	Early Gast.				1			1	1				neural plate, endoderm
FgfPm04	REG00001411	CONS00001433	Ciinte	10-50%	Early Gast.				1			1	1				neural plate (A8.7, A8.8), A8.13, A8.14, A8.5, A8.6, B8.8, B8.7, A7.6
FgfPm04	REG00001411	CONS00001433	Phmamm	<10%	Late Gast.			1
FgfPm04	REG00001411	CONS00001433	Ciinte	<10%	Late Gast.			1				1	1
FgfPm04	REG00001411	CONS00001433	Phmamm	10-50%	Larva	1	1	1			1	1				1
FgfPm04	REG00001411	CONS00001433	Ciinte	10-50%	Larva	1	1	1			1	1				1
FgfPm05	REG00001412	CONS00001434	Phmamm	10-50%	Early Gast.		1					1	1				neural plate, A7.6	muscle?
FgfPm05	REG00001412	CONS00001434	Ciinte	10-50%	Early Gast.		1					1	1				neural plate, A7.6, B8.8, B8.7
FgfPm05	REG00001412	CONS00001434	Phmamm	>50%	Larva	1		1	1	1		1
FgfPm06	REG00001413	CONS00001435	Phmamm	0	Larva
FgfPm07	REG00001414	CONS00001436	Phmamm	<10%	Larva			1				1
FgfPm07	REG00001414	CONS00001436	Ciinte	10-50%	Larva			1				1				1
Foxa.a.Ci01	REG00001407	CONS00001429	Phmamm	10-50%	Early Gast.	1	1		1	1			1	1			A-line, a-line
Foxa.aCi01	REG00001407	CONS00001429	Ciinte	>50%	Early Gast.	1	1		1	1			1	1			A-line, a-line
Foxa.aCi05	REG00001406	CONS00001428	Phmamm	0	Larva
Foxa.aPm01	REG00001415	CONS00001437	Phmamm	10-50%	Early Gast.	1	1	1	1	1	1	1	1	1			A-line vegetal, B7.1, B7.2, a8.19, a8.17, muscle, mesenchyme
Foxa.aPm01	REG00001415	CONS00001437	Ciinte	10-50%	Late Gast.	1	1	1	1	1	1	1	1
Foxa.aPm01	REG00001415	CONS00001437	Phmamm	10-50%	Larva	1	1	1	1	1		1	1			1
Foxa.aPm01	REG00001415	CONS00001437	Ciinte	>50%	Larva	1	1	1	1	1		1	1	1		1
Foxa.aPm01	REG00001415	CONS00001437	Phmamm	10-50%	64cs	1		1	1	1	1	1					A7.4, A7.3, A7.2	B7.3, B7.4, B7.1
Foxa.aPm03	REG00001416	CONS00001438	Phmamm	>50%	Larva	1					1
Foxa.aPm03	REG00001416	CONS00001438	Ciinte	<10%	Larva	1					1
Foxa.aPm04	REG00001417	CONS00001439	Phmamm	10-50%	Larva			1
Foxa.aPm05	REG00001418	CONS00001440	Phmamm	<10%	Late Gast.	1						1
Foxa.aPm05	REG00001418	CONS00001440	Phmamm	>50%	Larva	1		1	1		1	1				1
FoxdPm01	REG00001419	CONS00001441	Ciinte	<10%	Early Gast.	1			1
FoxdPm01	REG00001419	CONS00001441	Ciinte	10-50%	Late Gast.	1			1
FoxdPm01	REG00001419	CONS00001441	Phmamm	10-50%	Larva	1						1				1
FoxdPm01	REG00001419	CONS00001441	Ciinte	>50%	Larva	1						1				1
FoxdPm03	REG00001420	CONS00001442	Phmamm	>50%	Larva							1
FoxdPm04	REG00001421	CONS00001443	Phmamm	>50%	Larva		1	1
FoxdPm05	REG00001422	CONS00001444	Phmamm	>50%	Larva			1				1				1
FoxdPm06	REG00001423	CONS00001445	Phmamm	>50%	Larva							1				1
FoxdPm07	REG00001424	CONS00001446	Phmamm	0	Larva
LeftyPm01	REG00001474	CONS00001496	Phmamm	0	Early Gast.
LeftyPm01	REG00001474	CONS00001496	Phmamm	0	Late Gast.
LeftyPm01	REG00001474	CONS00001496	Phmamm	0	Larva
LeftyPm02	REG00001448	CONS00001470	Phmamm	>50%	Larva									1
LeftyPm03	REG00001449	CONS00001471	Phmamm	10-50%	Early Gast.	1	1	1	1	1		1	1	1			Endoderm, b8.17, b8.18	Other vegetal territories
LeftyPm03	REG00001449	CONS00001471	Ciinte	10-50%	Early Gast.	1	1	1	1	1	1	1	1	1			vegetal trritories and epidermis
LeftyPm03	REG00001449	CONS00001471	Phmamm	<10%	Larva			1	1			1
LeftyPm03	REG00001449	CONS00001471	Ciinte	<10%	Larva			1				1
LeftyCi04	REG00001481	CONS00001510	Ciinte	>50%	Late Gast.				1					1
LeftyCi01	REG00001480	CONS00001508	Ciinte	0	Late Gast.
LeftyCi03	REG00001482	CONS00001509	Ciinte	0	Late Gast.
Lhx3/4Ci01	REG00001404	CONS00001425	Phmamm	<10%	Early Gast.	1	1
Lhx3/4Ci01	REG00001404	CONS00001425	Ciinte	10-50%	Early Gast.	1	1	1	1								endoderm (mostly A-line and B7.2), A7.6	notochord, neural plate, B8.5
Lhx3/4Ci01	REG00001404	CONS00001425	Ciinte	>50%	Late Gast.	1		1	1
Lhx3/4Ci01	REG00001404	CONS00001425	Ciinte	10-50%	Larva	1		1				1
Lhx3/4Ci01	REG00001404	CONS00001425	Phmamm	10-50%	64cs	1	1										endoderm, A7.6
Lhx3/4Pm01	REG00001426	CONS00001448	Phmamm	<10%	Early Gast.	1											A7.1, A7.5, B7.2	A7.2
Lhx3/4Pm01	REG00001426	CONS00001448	Ciinte	10-50%	Early Gast.	1											A7.1, A7.2, A7.5
Lhx3/4Pm01	REG00001426	CONS00001448	Ciinte	10-50%	Late Gast.	1
Lhx3/4Pm01	REG00001426	CONS00001448	Phmamm	10-50%	Larva	1		1
Lhx3/4Pm01	REG00001426	CONS00001448	Ciinte	>50%	Larva	1						1
Lhx3/4Pm20	REG00001425	CONS00001447	Phmamm	10-50%	Larva			1
Nkx2-1/4Pm01	REG00001443	CONS00001465	Phmamm	10-50%	Early Gast.	1
Nkx2-1/4Pm01	REG00001443	CONS00001465	Phmamm	10-50%	Late Gast.	1
Nkx2-1/4Pm01	REG00001443	CONS00001465	Ciinte	>50%	Late Gast.	1
Nkx2-1/4Pm01	REG00001443	CONS00001465	Phmamm	10-50%	Larva	1
Nkx2-1/4Pm01	REG00001443	CONS00001465	Ciinte	>50%	Larva	1
Nkx2-1/4Pm01	REG00001443	CONS00001465	Phmamm	10-50%	MN	1
Nkx2-1/4Pm02	REG00001444	CONS00001466	Phmamm	<10%	Larva			1
Nkx2-1/4Pm04	REG00001445	CONS00001467	Phmamm	<10%	Larva			1
Nkx2-1/4Pm05	REG00001446	CONS00001468	Phmamm	0	Larva
Nkx2-1/4Pm06	REG00001447	CONS00001469	Phmamm	0	Larva
Nkx2-1/4Ci04	REG00001485	CONS00001513	Ciinte	0	Late Gast.
Nkx2-1/4Ci03	REG00001483	CONS00001511	Ciinte	0	Late Gast.
Nkx2-1/4Ci05	REG00001484	CONS00001512	Ciinte	0	Late Gast.
NodalCi01	REG00001408	CONS00001430	Phmamm	10-50%	Larva	1			1			1
NodalCi01	REG00001408	CONS00001430	Ciinte	<10%	Larva							1
NodalPm01	REG00001428	CONS00001450	Phmamm	10-50%	Early Gast.	1	1										A7.6, A7.1, A7.2	A7.5, B7.2
NodalPm01	REG00001428	CONS00001450	Ciinte	10-50%	Early Gast.		1										A7.6
NodalPm01	REG00001428	CONS00001450	Phmamm	10-50%	Larva	1		1	1			1
NodalPm02	REG00001427	CONS00001449	Phmamm	10-50%	Larva			1								1
NodalPm03	REG00001429	CONS00001451	Phmamm	10-50%	Early Gast.							1	1
NodalPm03	REG00001429	CONS00001451	Ciinte	10-50%	Early Gast.							1	1
NodalPm03	REG00001429	CONS00001451	Ciinte	10-50%	Late Gast.							1	1
NodalPm03	REG00001429	CONS00001451	Phmamm	<10%	Larva			1				1	1				mesenchyme	muscle and nerve cord
NodalPm04	REG00001430	CONS00001452	Phmamm	<10%	Larva			1
NodalPm04	REG00001430	CONS00001452	Ciinte	<10%	Larva			1
OtxCi01	REG00001409	CONS00001431	Phmamm	10-50%	Early Gast.	1		1				1					B8.8, B8.7, B8.15, B7.7, B8.16, b8.19, b8.17, B8.6
OtxCi01	REG00001409	CONS00001431	Ciinte	>50%	Early Gast.	1		1				1					B8.8, B8.7, B8.15, B7.7, B8.16, b8.19, b8.17, B8.6
OtxCi01	REG00001409	CONS00001431	Phmamm	<10%	Larva	1		1
OtxCi01	REG00001409	CONS00001431	Ciinte	>50%	Larva	1		1				1		1				epidermis?
OtxPm01	REG00001431	CONS00001453	Phmamm	<10%	Early Gast.			1				1					B8.8, B8.7, B8.15, B7.7, B8.16	b8.19, b8.17, B8.6
OtxPm01	REG00001431	CONS00001453	Ciinte	10-50%	Early Gast.			1				1					B8.8, B8.7, B8.15, B7.7, B8.16	b8.19, b8.17, B8.6
OtxPm01	REG00001431	CONS00001453	Phmamm	10-50%	Late Gast.							1
OtxPm01	REG00001431	CONS00001453	Ciinte	>50%	Late Gast.							1		1
OtxPm01	REG00001431	CONS00001453	Phmamm	10-50%	Larva			1			1
OtxPm01	REG00001431	CONS00001453	Ciinte	>50%	Larva	1		1				1
OtxPm02	REG00001432	CONS00001454	Phmamm	<10%	Larva			1						1
OtxPm03	REG00001433	CONS00001455	Phmamm	10-50%	Larva											1
OtxPm04	REG00001434	CONS00001456	Phmamm	<10%	Early Gast.	1	1
OtxPm04	REG00001434	CONS00001456	Phmamm	<10%	Late Gast.	1
OtxPm04	REG00001434	CONS00001456	Ciinte	10-50%	Late Gast.	1
OtxPm05	REG00001435	CONS00001457	Phmamm	10-50%	Early Gast.	1		1		1		1	1				B8.8, B8.7, B8.15, B7.7, B8.16, B-endoderm, b8.19, b8.17, B8.6	neural plate
OtxPm05	REG00001435	CONS00001457	Ciinte	10-50%	Early Gast.	1	1	1		1	1	1	1				B8.8, B8.7, B8.15, B7.7, B8.16, B-endoderm, b8.19, b8.17, B8.6	neural plate, B7.5, A7.6
OtxPm05	REG00001435	CONS00001457	Phmamm	10-50%	Late Gast.	1		1		1		1	1
OtxPm05	REG00001435	CONS00001457	Ciinte	10-50%	Late Gast.	1	1	1		1	1	1	1
OtxPm06	REG00001436	CONS00001458	Ciinte	10-50%	Late Gast.							1	1
OtxPm07	REG00001437	CONS00001459	Phmamm	0	Late Gast.
OtxPm07	REG00001437	CONS00001459	Ciinte	0	Late Gast.
OtxPm07	REG00001437	CONS00001459	Phmamm	<10%	Larva												Weak head staining
TolloidPm02	REG00001468	CONS00001490	Phmamm	10-50%	Early Gast.	1											endoderm	A7.6
TolloidPm02	REG00001468	CONS00001490	Phmamm	10-50%	Late Gast.	1
TolloidPm02	REG00001468	CONS00001490	Ciinte	<10%	Late Gast.	1
TolloidPm02	REG00001468	CONS00001490	Phmamm	10-50%	Larva	1
TolloidPm02	REG00001468	CONS00001490	Ciinte	10-50%	Larva	1
TolloidPm03	REG00001467	CONS00001489	Phmamm	<10%	Larva	1
TolloidPm10	REG00001469	CONS00001491	Phmamm	0	Larva
TolloidCi01	REG00001486	CONS00001514	Ciinte	0.5	Late Gast.			1
